# C57BL/6 BAC-CAG Huntington’s disease mice show somatic CAG expansion and responses to small interfering RNAs comparable to the FVB strain

**DOI:** 10.64898/2026.05.08.723329

**Authors:** Jillian Belgrad, Ashley Summers, Samuel Hildebrand, Ellen Sapp, Eric Luu, Nozomi Yamada, Dan O’Reilly, Thomas F. Vogt, David Howland, X. William Yang, Marian DiFiglia, Neil Aronin, Anastasia Khvorova

## Abstract

Huntington’s disease (HD) is a neurodegenerative disorder caused by CAG repeat expansion in the huntingtin (HTT) gene, with longer repeats linked to earlier onset. Somatic CAG expansion, particularly in the striatum, contributes to disease progression and is influenced by HTT biology and genetic modifiers. Modulating somatic expansion is emerging as a promising approach to slow or prevent HD, and mouse models have been crucial for preclinical testing of different therapeutic strategies. The BAC-CAG model, developed on the FVB strain, has been used to study somatic expansion of human expanded HTT. However, comparisons with other key HD mouse models have been limited by differences in genetic background, as many other models are on the C57BL/6 strain. The BAC-CAG model has now been developed on a C57BL/6 background. To determine whether the C57BL/6 BAC-CAG model can be used to study and modulate somatic expansion, we compared CAG expansion in mice on C57BL/6 or FVB backgrounds, with and without intraventricular divalent small interfering RNAs (siRNA) targeting HD modifiers MutS homolog 3 (MSH3) and HTT. Both strains exhibited robust, comparable somatic expansion over two months, which was blocked by MSH3-, but not HTT-, targeted siRNA. RNA sequencing identified gene expression differences primarily in pseudogenes, with no differences in endogenous *Htt*, human *HTT*, or mismatch repair genes. These results demonstrate that BAC-CAG mice on a C57BL/6 background exhibit somatic CAG expansion comparable to the validated FVB strain, providing a model to study and preclinically test therapies targeting somatic expansion in HD.
